# Biologically Informed Variational Inference Enables Interpretable Cell Phenotyping and Discovery

**DOI:** 10.1101/2025.06.10.657924

**Authors:** Lucas Arnoldt, Julius Upmeier zu Belzen, Luis Herrmann, Khue Nguyen, Naveed Ishaque, Fabian J. Theis, Benjamin Wild, Roland Eils

## Abstract

Multi-omics technologies allow detailed characterization of cell types and states across omics layers as well as chemical and genetic perturbations. Variational autoencoders have become a cornerstone of single-cell data integration; however, they are often implemented as black-box models, requiring post hoc interpretation using known markers, pathways, or regulators to make sense of their latent representations. NetworkVI fundamentally flips this paradigm by incorporating biological knowledge directly into the model architecture. By embedding co-regulation networks derived from topologically associated domains and structured ontologies such as the Gene Ontology (GO), NetworkVI introduces a biologically-informed inductive bias that promotes the preservation of meaningful variation during integration while enforcing interpretability at both the gene and GO levels. NetworkVI achieves state-of-the-art data integration, modality imputation, and cell label transfer across bimodal and trimodal datasets. Beyond integration, here we show that NetworkVI facilitates ontology-guided hypothesis generation by exploiting established associations between genes, structured cellular programs, and regulatory domains to interpretably model cellular identities. Furthermore, decomposition of GO activation spaces resolves lineage-specific functional states within immune cell types, including quiescent, inflammatory, and transitional monocyte subpopulations, that are invisible to transcriptomic clustering. NetworkVI prioritizes GO-term programs associated with immunosenescence, consistent with age-associated immune dysregulation and reveals candidate immune evasion mechanisms consistent with CD58 loss in a Perturb-CITE-seq melanoma dataset.
