## Supplementary material for "Biologically Informed Variational Inference Enables Interpretable Cell Phenotyping and Discovery": supplementary_data_2.xlsx

### Sheet: in
tool_label	1	0.8	0.6	0.4	0.2
SparseVI	0.575337	0.619314	0.605104	0.591261	0.56571
MultiVI	0.554942	0.604718	0.592109	0.585851	0.563873
MultiMIL	0.48678	0.494335	0.481103	0.475858	0.448621
MIDAS	0.519927	0.527376	0.554121	0.589248	0.585622
WNN	0.541562
MOFA+	0.553412
