## Supplementary material for "Biologically Informed Variational Inference Enables Interpretable Cell Phenotyping and Discovery": supplementary_data_3.xlsx

### Sheet: in
tool_label	1	0.8	0.6	0.4	0.2
SparseVI	0.568364	0.604127	0.589239	0.581488	0.578878
MultiVI	0.573417	0.606622	0.602455	0.603768	0.598956
MultiMIL	0.560652	0.589776	0.585034	0.583191	0.577574
MIDAS	0.546177	0.557962	0.566486	0.565399	0.569865
WNN	0.492933
MOFA+	0.55236
TotalVI	0.543782
