## Supplementary material for "Biologically Informed Variational Inference Enables Interpretable Cell Phenotyping and Discovery": supplementary_data_5.xlsx

### Sheet: in
tool_label	1	0.8	0.6	0.4	0.2
SparseVI	0.63881	0.657879	0.647767	0.651381	0.633251
MultiVI	0.648036	0.657219	0.66111	0.66956	0.665966
MultiMIL	0.591417	0.617121	0.60796	0.59378	0.563218
MIDAS	0.566316	0.538055	0.551776	0.548184	0.532128
MOFA+	0.536278
WNN	0.592586
