## Supplementary material for "Biologically Informed Variational Inference Enables Interpretable Cell Phenotyping and Discovery": supplementary_data_7.xlsx

### Sheet: in
tool_label	1	0.8	0.6	0.4	0.2
SparseVI	0.680251	0.661617	0.649821	0.628	0.628556
MultiVI	0.676177	0.674947	0.680622	0.679371	0.648159
MultiMIL	0.601386	0.648292	0.659896	0.666623	0.644823
MIDAS	0.581802	0.547166	0.511077	0.529845	0.522328
WNN	0.546838
MOFA+	0.582299
TotalVI	0.581917
